# Dysregulated neuroimmune interactions and sustained type I interferon signaling after human immunodeficiency virus type 1 infection of human iPSC derived microglia and cerebral organoids

**DOI:** 10.1101/2023.10.25.563950

**Authors:** Andrew J. Boreland, Alessandro C. Stillitano, Hsin-Ching Lin, Yara Abbo, Ronald P. Hart, Peng Jiang, Zhiping P. Pang, Arnold B. Rabson

## Abstract

Human immunodeficiency virus type-1 (HIV-1) associated neurocognitive disorder (HAND) affects up to half of HIV-1 positive patients with long term neurological consequences, including dementia. There are no effective therapeutics for HAND because the pathophysiology of HIV-1 induced glial and neuronal functional deficits in humans remains enigmatic. To bridge this knowledge gap, we established a model simulating HIV-1 infection in the central nervous system using human induced pluripotent stem cell (iPSC) derived microglia combined with sliced neocortical organoids. Upon incubation with two replication-competent macrophage-tropic HIV-1 strains (JRFL and YU2), we observed that microglia not only became productively infected but also exhibited inflammatory activation. RNA sequencing revealed a significant and sustained activation of type I interferon signaling pathways. Incorporating microglia into sliced neocortical organoids extended the effects of aberrant type I interferon signaling in a human neural context. Collectively, our results illuminate the role of persistent type I interferon signaling in HIV-1 infected microglial in a human neural model, suggesting its potential significance in the pathogenesis of HAND.

**Highlights of the work:**

- HIV-1 productively infects iPSC-derived microglia and triggers inflammatory activation.
- HIV-1 infection of microglia results in sustained type I interferon signaling.
- Microglia infected by HIV-1 incorporate into sliced neocortical organoids with persistent type I interferon signaling and disease risk gene expression.
