## Supplemental Table 1 - Luminex Cytokine Profiling for "Dysregulated neuroimmune interactions and sustained type I interferon signaling after human immunodeficiency virus type 1 infection of human iPSC derived microglia and cerebral organoids"

### Sheet: Full Set
Sample	sCD40L	EGF	Eotaxin	FGF-2	FLT-3L	Fractalkine	G-CSF	GM-CSF	GROa	IFNa2	IFNg	IL-1a	IL-1b	IL-1RA	IL-2	IL-3	IL-4	IL-5	IL-6	IL-7	IL-8	IL-9	IL-10	IL-12 (p40)	IL-12 (p70)	IL-13	IL-15	IL-17A	IL-17E/IL-25	IL-17F	IL-18	IL-22	IL-27	IP-10	MCP-1	MCP-3	M-CSF	MDC	MIG	MIP-1a	MIP-1b	PDGF-AA	PDGF-AB/BB	RANTES	TGFa	TNFa	TNFb	VEGF-A
D0C1	12.8	3.2	3.2	10.5472	0.512166	32	4.8	N/A	1.28	8	0.509708	2.51869	1.6	1.30483	0.64	0.438861	0.0943788	0.515451	0.283153	0.64	4.06078	0.64	4.09673	5.94092	2.04597	6.4	0.590113	2.70378	40	22.043	0.80582	12.8	16	2.56	20.6875	8	66.3004	1.46021	135.482	3.2	4.8271	13.2749	9.6	3.70116	1.48007	6.32574	2.2878	3.47043
D0C2	7.57894	10.8072	3.2	11.7909	0.563999	10.2803	4.8	2.56	2.39088	8	0.439752	2.78654	1.72754	289.196	0.588651	110.629	0.115229	0.177962	7.92893	0.64	226.781	0.64	5.90504	3.4954	3.53085	1.69274	0.847064	1.22252	1.50799	5.47368	0.306194	12.8	16	34.356	19434.3	8	518.957	7.48934	18.7726	23.3986	47.9407	82.2777	9.6	2.29145	2.86108	7.08108	1.6	2.14941
D0C3	229.769	3.2	41.7817	285.422	3.5868	504.686	4.8	2.56	15.76	55.228	22.6415	N/A	32.7602	32.8753	8.28312	4.18269	4.85342	15.3921	N/A	N/A	29.4487	30.4318	109.819	38.851	37.0953	15.6916	8.99894	51.854	155.357	160.814	10.3883	102.017	576.882	N/A	34.9038	81.3858	392.277	3.44027	208.81	42.1907	86.935	N/A	1027.74	31.2211	7.76922	99.9892	N/A	107.853
D0J1	13.9583	3.64466	3.2	16.3735	0.587158	32	4.8	N/A	1.49861	8	0.439752	3.03129	1.3642	375.539	0.184344	180.572	0.221986	0.53378	20.1696	0.64	281.716	0.64	10.887	2.7194	3.01469	3.1057	0.847064	0.856588	1.50799	5.47368	0.23674	10.9188	49.3068	41.7048	27796.1	8	896.923	10.473	25.7053	28.035	44.257	99.5301	9.6	1.99696	4.72341	8.45148	0.117076	1.36928
D0J2	12.8	1.55659	3.2	11.7909	0.610314	32	4.8	2.56	0.473152	8	1.28	2.30813	0.624339	210.427	0.64	96.5212	0.0798699	0.317162	6.6319	0.64	163.92	0.64	3.94472	0.741479	1.63503	6.4	0.660773	0.107103	40	1.4975	0.0792653	12.8	16	33.7034	8115.43	8	320.621	6.58088	26.6894	17.7862	31.8435	58.4898	9.6	0.676802	1.79059	3.65417	1.6	1.1797
D0J3	19.9597	8.90848	3.2	7.08168	0.675446	32	4.8	N/A	1.28	3.30469	0.509708	2.99508	1.10398	532.681	0.00122443	296.055	0.0629438	0.342765	12.3827	0.64	476.921	0.64	2.8239	3.43585	2.29037	6.4	0.751087	0.251931	40	18.3519	0.478747	12.8	1.84896	58.3752	35803.6	8.87028	933.854	13.4847	218.813	22.7638	52.0052	83.6325	9.6	1.9799	4.02829	6.32574	0.126386	2.56
D6C1	6.19957	4.69859	3.2	9.34337	1.16535	32	4.8	2.56	2.56128	8	0.0492343	2.54542	0.997003	949.303	0.184344	31.8633	0.0975302	0.144115	7.39973	0.64	189.629	0.64	22.285	1.93657	2.67828	4.25094	0.474342	0.486269	40	3.47487	0.447335	2.60061	21.4322	114.251	24556.3	25.5927	247.378	903.479	11.2315	25.2128	17.7596	214.557	9.6	2.48639	5.68615	8.79405	1.6	0.629046
D6C2	16.3538	8.31827	3.2	14.1254	1.46561	27.7616	4.8	2.56	2.81313	3.5614	0.825192	4.83192	2.80186	1399.1	0.617499	27.1516	0.545491	0.460746	8.58429	0.64	277.902	0.64	28.6233	5.41485	3.53085	4.92841	2.14991	1.94622	15.1137	19.3312	0.638954	7.751	37.1119	129.964	23673.9	33.6731	369.225	1137.07	14.7689	30.2713	22.7119	328.408	9.6	3.73224	6.71765	10.8494	1.6	0.809091
D6C3	281.068	32.2535	39.5872	231.957	8.28391	299.872	70.8343	2.56	14.3801	114.546	18.9465	14.7934	48.3495	93.6339	10.8406	12.1791	29.1484	12.3787	16.473	11.1411	35.1684	39.9925	86.6377	116.899	25.8811	55.2686	26.1539	58.4341	302.953	183.158	6.95931	73.3803	677.981	49.4222	6921.84	45.7752	321.569	194.27	161.51	40.2176	32.8752	210.794	353.172	12.2341	25.9652	101.535	111.918	72.9082
D6J1	13.457	6.63651	3.2	13.5795	1.04412	32	4.8	N/A	3.62822	3.30469	0.509708	3.47939	6.36483	4008.97	0.103061	49.8904	0.0629438	0.409945	14.5573	0.64	700.322	0.64	27.1477	3.43585	2.53787	6.4	0.429864	1.28	40	19.0709	1.44057	12.8	38.9966	531.074	53479.9	58.1604	3452.2	4254.77	414.569	305.381	145.571	278.245	9.6	11.5758	15.1899	16.324	1.6	2.56
D6J2	11.4865	5.48921	3.2	14.1254	1.32705	32	4.8	2.56	3.22432	8	0.0492343	2.90848	5.94533	1793.52	0.242188	34.9846	0.239851	0.3885	11.2883	0.64	310.32	0.64	31.2528	1.93657	3.01469	2.16991	1.28146	0.856588	40	3.0773	1.37926	2.60061	69.2348	283.13	27721.7	60.1443	2048.12	1818.55	140.251	246.814	159.628	316.799	41.5505	9.75924	8.58338	17.0143	1.6	0.809091
D6J3	12.8	3.2	3.2	25.6	0.192859	1.20292	4.8	2.56	1.28	8	1.28	1.54847	1.6	1.6	0.64	1.28	0.64	0.246898	0.64	0.64	0.64	0.64	0.13212	6.4	1.1126	6.4	3.2	1.28	40	0.331762	0.0792653	12.8	16	2.56	0.402946	8	40	0.0294635	3.4717	3.2	1.25932	1.17035	9.6	0.782233	0.125862	1.25382	1.6	2.56
D12C1	180.931	22.366	31.5704	162.788	5.01463	229.632	44.5866	2.56	11.0055	41.6949	10.4748	15.2266	32.9221	32.8753	5.39248	6.78968	18.6026	7.20952	8.99606	8.34713	20.723	27.698	50.7825	77.4039	19.7366	30.4169	13.0133	37.627	205.987	138.645	6.44137	50.8884	491.62	35.6813	3959.73	42.7909	321.569	420.293	129.118	33.8094	40.8539	114.759	383.736	11.3541	19.7444	64.4669	60.8636	57.2575
D12C2	24.0631	6.63651	3.2	19.0247	1.13157	32	4.8	N/A	6.81703	7.0066	0.987243	5.10276	3.5134	1377.85	0.641049	4.88133	0.479035	0.551778	6.10974	0.64	432.319	0.64	47.3493	5.94092	4.3443	5.50878	2.38327	1.27321	40	29.2671	0.881849	24.3535	92.037	146.075	49162.6	40.0133	105.354	10555.6	156.443	28.517	49.5619	178.326	9.6	4.01912	16.1675	11.3968	1.58182	1.37438
D12C3	16.3538	6.14415	3.2	19.6196	0.911104	32	4.8	2.56	4.75454	8	0.115108	2.38678	1.54629	416.598	0.415506	5.47826	0.239851	0.177962	4.25724	0.64	158	0.64	31.0127	0.332066	2.84567	2.87367	1.77772	0.856588	40	4.67219	0.306194	7.751	29.9413	240.328	25602.7	25.3724	83.2115	1608.48	36.4637	17.8843	39.1048	110.089	9.6	2.19358	6.27306	7.76629	1.6	1.95151
D12J1	8.9145	6.14415	3.2	11.7909	1.88104	32	4.8	2.56	1.4044	1.2147	0.310465	2.78654	4.21011	856.95	0.0974511	3.29141	0.293541	0.212243	15.6039	0.64	226.877	0.64	16.1407	6.4	3.01469	1.20672	1.65366	0.856588	40	6.27739	4.63443	12.8	21.4322	605.639	18772.6	41.766	1492.06	1339.94	149.506	100.668	74.331	198.76	9.6	9.22416	4.81878	15.1307	1.6	2.56
D12J2	15.6818	8.90848	3.2	17.717	1.67115	32	4.8	N/A	3.62822	9.7166	0.664069	3.60164	7.20164	1955.28	0.208392	3.31041	0.125204	0.342765	15.1068	0.64	466.153	0.64	13.8002	2.64387	2.78829	6.4	2.05448	1.75829	40	19.0709	4.27443	12.8	38.9966	1382.45	27673.9	61.5763	2691.26	2928.33	603.184	184.53	173.475	158.773	9.6	19.2402	5.05488	15.8201	0.305163	2.56
D12J3	12.8	4.69859	3.2	10.5836	2.15785	32	4.8	2.56	1.54529	8	0.245587	2.70576	3.50873	656.692	0.64	2.98704	0.0798699	0.110787	8.05148	0.64	144.635	0.64	15.9175	1.93657	2.02633	0.959188	1.15737	1.28	40	1.10618	1.8344	12.8	37.1119	628.692	13630.5	58.2082	1246.47	693.355	132.368	215.015	124.558	155.795	9.6	15.1127	3.68807	11.3632	1.6	2.56
D18C1	16.3538	32.8333	1.74801	22.7458	1.14225	27.7616	4.8	2.56	9.32822	3.11943	0.180495	2.78654	3.50873	96.871	2.00217	0.621293	0.871726	0.460746	2.46493	0.64	165.76	7.8487	10.46	13.3058	2.67828	1.69274	1.77772	6.88114	17.0478	3.87325	0.494916	12.8	21.4322	120.694	7507.23	8	71.1408	570.757	43.7288	28.7911	61.3855	70.1117	9.6	4.20366	4.72341	6.73845	1.6	0.629046
D18C2	11.1569	3.2	3.2	16.3779	1.01515	32	4.8	N/A	9.00551	8	1.67638	3.47939	4.09337	1289.22	0.208392	0.939899	0.421067	0.409945	5.23051	0.64	434.35	0.64	28.4161	2.64387	3.81621	6.4	1.23716	0.251931	40	20.1675	0.444185	12.8	51.4472	139.259	40693.8	31.3829	57.9689	4675.1	156.443	27.3694	65.3753	95.0434	9.6	3.93951	10.4442	10.919	1.6	1.65599
D18C3	107.183	31.3228	22.1158	138.638	4.39291	195.409	49.471	2.56	18.1031	56.073	17.8365	14.1477	32.7602	55.6957	10.8701	5.16697	23.1346	3.49896	9.53375	7.11554	130.577	41.9401	60.2509	68.8887	11.7457	50.9842	17.9368	48.2257	117.814	107.049	4.42097	74.7977	309.713	50.052	19461.8	25.8112	125.347	688.425	196.904	48.9657	108.919	151.59	191.435	10.5585	16.0948	72.355	23.2875	30.9034
D18J1	12.8	3.64466	3.2	12.9703	0.72605	32	4.8	2.56	0.699455	0.0106519	0.0492343	2.38678	0.997003	199.198	0.0101854	0.408197	0.64	0.144115	4.25724	0.64	111.569	0.64	8.77173	1.93657	2.26732	6.4	1.40553	0.298439	40	2.285	1.00564	12.8	21.4322	198.597	17455.3	8	756.843	549.855	49.5083	66.4022	43.9598	50.1812	9.6	6.33363	2.14295	6.73845	1.6	2.56
D18J2	122.566	25.837	20.5479	154.893	10.3352	383.855	22.8631	N/A	20.6096	46.93	20.0135	6.99261	13.9862	124.072	12.9441	5.30406	2.30847	2.5339	18.592	0.64	67.3631	35.5694	45.0837	88.6947	7.81804	19.4337	5.37378	64.9083	225.539	26.372	10.5584	28.413	140.944	536.682	27534.6	69.9408	1488.4	2547.9	1316.09	145.987	128.034	124.217	167.794	35.0287	8.12926	17.3385	5.34991	34.1233
D18J3	1.57132	4.69859	3.2	14.1254	1.09603	32	4.8	2.56	1.4044	8	0.310465	2.54542	0.434924	172.96	0.64	1.23874	0.150719	0.246898	4.96083	0.64	99.7355	0.64	16.1407	1.14376	2.67828	0.707469	2.14991	0.486269	40	3.47487	0.833502	12.8	37.1119	458.283	21350.4	16.4446	716.119	582.901	85.1642	100.512	106.897	55.8793	9.6	13.8523	2.86108	11.8769	1.6	0.284064
D24C1	16.3538	32.5031	3.2	14.1254	0.957346	15.7173	4.8	2.56	10.8358	7.25087	0.697025	2.62538	2.08793	53.8468	2.78226	0.196127	0.871726	0.607514	2.72707	0.64	162.348	3.83522	10.46	17.0076	3.01469	1.69274	2.02584	10.6828	10.1577	7.89059	0.494916	1.18713	69.2348	61.9853	4234.75	8	72.8581	380.547	66.2341	29.5363	88.7865	45.0773	9.6	6.01292	5.68615	8.79405	1.6	0.992835
D24C2	137.681	28.4563	31.7291	133.153	2.94166	159.967	58.9492	2.56	13.121	89.623	18.0832	14.4161	27.8914	46.5024	7.52195	1.31975	22.3751	3.54118	12.1749	8.20811	83.3259	34.9612	39.7761	107.056	14.5521	33.6229	13.3908	30.2951	110.653	126.31	6.8228	45.1541	326.682	33.7762	13449.5	24.7002	207.636	453.872	213.383	44.3524	100.393	89.2492	228.994	11.0009	19.0378	98.9585	31.3723	45.4656
D24C3	13.9583	5.48921	3.2	11.7909	1.00358	32	4.8	2.56	14.9728	8	0.697025	3.03129	1.72754	74.236	0.357759	0.514625	0.257733	0.317162	12.5142	0.64	324.999	0.64	30.5331	3.4954	3.01469	3.1057	1.90178	0.856588	4.93216	6.27739	0.447335	9.08367	49.3068	151.246	22084.3	22.3152	214.072	1241.18	88.4606	37.6744	139.087	66.4494	9.6	8.68715	9.14946	14.9595	1.6	0.629046
D24J1	239.304	24.3122	29.6432	187.485	3.81714	368.609	98.8223	2.56	8.52838	98.4633	12.3971	18.0384	29.5175	30.4093	6.64546	3.2637	11.1892	10.1311	11.1621	8.06901	23.0449	36.7734	76.7518	110.573	23.4855	52.5443	16.1655	35.1322	130.443	189.444	8.05668	60.02	562.861	31.1864	1822.2	43.9429	296.053	208.524	175.326	56.7889	68.2036	67.0602	427.72	11.7946	18.6865	80.0747	47.8435	59.158
D24J2	33.7902	24.937	3.2	328.768	1.07318	160.368	4.8	N/A	1.28	7.0066	0.743201	3.23628	25.233	45.6732	1.75755	0.85738	0.125204	0.409945	1.70143	0.64	123.154	0.64	5.08941	3.03662	2.78829	24.3572	2.21876	8.92701	40	20.5379	1.15584	20.0478	45.4142	123.2	38860.2	17.7353	525.765	1052.47	548.45	75.5248	80.6753	46.6682	9.6	18.0355	51.5824	5.02689	0.913747	2.56
D24J3	4.76232	1.55659	3.2	9.34337	0.587158	32	4.8	2.56	0.85943	8	0.0492343	2.46588	0.624339	36.8473	0.64	0.196127	0.00989371	0.177962	3.44759	0.64	102.551	0.64	9.61181	0.332066	2.59521	0.707469	1.65366	1.03999	40	3.0773	0.306194	12.8	59.8061	160.962	20580	9.72491	591.331	365.332	87.0484	88.3394	71.8869	23.2432	9.6	8.95591	2.14295	4.68242	1.6	2.56
D15C1	12.8	3.2	3.2	11.7909	0.587158	32	4.8	2.56	2.81313	8	1.28	2.1135	0.242123	172.844	0.64	1.28	0.64	0.177962	2.20479	0.64	104.358	0.64	22.9804	0.332066	1.71218	6.4	0.660773	1.28	40	32	0.123374	12.8	16	90.1708	9550.43	12.1984	25.9276	962.297	11.7392	19.2267	39.2951	34.9481	9.6	1.79904	2.5898	3.65417	1.6	2.56
D15J1	12.8	3.2	3.2	7.08168	0.458944	32	4.8	N/A	1.28	8	0.0927366	2.28365	1.6	0.531144	0.64	1.28	0.64	0.217245	0.64	0.64	0.115691	0.64	2.56	0.485794	0.880338	6.4	3.2	1.28	40	14.9069	0.127079	12.8	16	2.56	3.2	8	4.74655	0.64	6.4	1.79233	0.384	12.8	9.6	1.28	0.113082	0.185389	1.6	2.56
