## Supplemental Table 3 - HIV GSEA result table for "Dysregulated neuroimmune interactions and sustained type I interferon signaling after human immunodeficiency virus type 1 infection of human iPSC derived microglia and cerebral organoids"

### Sheet: Sheet 1
ID	Description	setSize	enrichmentScore	NES	pvalue	p.adjust	qvalue	rank	leading_edge	core_enrichment
HALLMARK_INTERFERON_GAMMA_RESPONSE	HALLMARK_INTERFERON_GAMMA_RESPONSE	195	0.90255	1.90391	4.45812e-07	2.22906e-05	2.06481e-05	375	tags=33%, list=2%, signal=33%	3437/4940/4939/4599/6772/4600/9636/10561/94240/54739/55601/11274/219285/3665/3959/57823/55008/3431/54625/64135/5610/1026/9246/10410/5359/684/91543/3430/4061/3433/8638/4615/6773/10964/7706/51056/6890/80830/129607/3434/64761/103/5371/85441/87178/5721/27348/10379/5696/834/79132/57169/8743/3106/6648/9830/567/3105/23424/8767/23070/9111/84166/116071/355
HALLMARK_INTERFERON_ALPHA_RESPONSE	HALLMARK_INTERFERON_ALPHA_RESPONSE	95	0.951449	1.89866	1.78187e-06	3.47025e-05	3.21455e-05	605	tags=65%, list=3%, signal=64%	3437/4599/83666/4938/9636/10561/94240/55601/11274/219285/3665/3959/55008/3431/54625/64135/5610/9246/10410/5359/684/91543/3430/4061/3433/8638/6773/10964/7706/51056/6890/129607/64761/103/54809/85441/87178/2766/5721/8519/10379/5696/834/79132/1267/9830/567/23424/85363/8767/23070/9111/9034/116071/5698/27074/55281/3669/6737/3107/3429/4343
HALLMARK_KRAS_SIGNALING_UP	HALLMARK_KRAS_SIGNALING_UP	186	-0.792739	-1.82811	2.08215e-06	3.47025e-05	3.21455e-05	1024	tags=27%, list=5%, signal=26%	10912/1794/27075/83483/5950/2119/1438/5284/3575/6868/3398/7462/7035/3075/220/3290/3783/3624/10221/27299/23531/10253/7133/760/3561/5329/56172/3394/1363/3587/50856/23136/4013/4319/5243/2162/2207/2022/1636/6447/50486/6696/719/6304/8829/4318/1848/51311/9935/1240/8854
HALLMARK_EPITHELIAL_MESENCHYMAL_TRANSITION	HALLMARK_EPITHELIAL_MESENCHYMAL_TRANSITION	195	-0.663888	-1.54273	0.00363439	0.0454299	0.0420824	1202	tags=25%, list=6%, signal=24%	3371/7474/8985/79709/7078/3688/4176/2919/50863/6445/64175/3398/10516/3693/10409/4323/7431/871/11010/3685/3624/5376/10979/7052/4313/5329/7057/1292/960/7171/5768/7169/1282/1284/6678/8038/1293/5270/6696/2697/5654/7076/26585/26577/23705/2335/1278/7045/290
